# Unraveling anti-inflammatory metabolic signatures of *Glycyrrhiza uralensis* and isoliquiritigenin through multiomics

**DOI:** 10.1101/2025.04.08.647718

**Authors:** Saki Kiuchi, Mi Hwa Chung, Taiki Nakaya, Katsuya Ohbuchi, Kazuya Tsumagari, Koshi Imami, Yasuhiro Otoguro, Tomoaki Nitta, Hiroyuki Yamamoto, Kazunori Sasaki, Hiroshi Tsugawa

## Abstract

*Glycyrrhiza uralensis*, known for its diverse pharmacological effects, including immunoregulation, anti-tumor, and antioxidant properties, is a widely used medicinal plant found in more than 70% of traditional herbal medicines (Kampo) in Japan. Although over 300 compounds have been discovered in *G. uralensis*, the molecular mechanisms underlying its bioactivity remain largely unknown due to the chemical diversity of its compounds. Here, we performed a multiomics analysis incorporating untargeted hydrophilic metabolomics, lipidomics, and phosphoproteomics to elucidate the molecular mechanisms distinguishing the effects of a single bioactive compound, isoliquiritigenin (ILG), and the extract of *G. uralensis* (GU). Multiomics time-course data were obtained for lipopolysaccharide (LPS)-stimulated RAW264.7 cells under four experimental conditions: control, LPS(+), LPS(+)/ILG(+), and LPS(+)/GU(+), where 182 hydrophilic metabolites, 381 lipids, and 13,211 phosphopeptides were characterized. The metabolic signatures of inflammatory macrophages, including increased levels of glycolytic intermediates, succinate, citrulline, triacylglycerols, and cholesteryl esters, were attenuated in both the GU(+) and ILG(+) groups. Using a multivariate approach based on a partial least squares algorithm with an imposed inflammation level order information, we identified upregulated phosphorylation of sirtuin 1 and 2 (SIRT1/2) along with alterations in nicotinamide adenine dinucleotide metabolism in the ILG(+) group. The inhibition of SIRT2 suppressed the anti-inflammatory effect of ILG, as indicated by a reduction in interleukin-6 (IL-6) levels. Furthermore, we discovered a substantial increase in γ-aminobutyric acid (GABA) and its downstream metabolite, 4-guanidinobutyric acid, in the GU(+) group. These increases were attributed to endogenous GABA production through glutamic acid decarboxylase rather than uptake via GABA transporters. Exogenous GABA administration significantly suppressed IL-6 and IL-1β expression in LPS-stimulated cells, and the simultaneous administration of GABA and ILG enhanced the anti-inflammatory effects. Consequently, this study presents an approach to elucidating the importance of traditional herbal formulations and demonstrates the utility of multiomics in uncovering that endogenous GABA production would facilitate anti-inflammatory effects with ILG in GU administration.
