## Supplementary material for "Unraveling anti-inflammatory metabolic signatures of *Glycyrrhiza uralensis* and isoliquiritigenin through multiomics": Source data: Source data for Figure 1 (ELISA).xlsx

### Sheet: ELISA data for Fig1a and S1
Experiment No.	Name	Group	Class	Dilution ratio	Abs.1	Abs.2	Abs.mean	IL-6(pg/mL)
1	Std_1000	Standard	Standard	-	2.087	2.115	2.101	-
1	Std_500	Standard	Standard	-	1.103	1.081	1.092	-
1	Std_250	Standard	Standard	-	0.642	0.651	0.6465	-
1	Std_125	Standard	Standard	-	0.373	0.383	0.378	-
1	Std_62.5	Standard	Standard	-	0.254	0.238	0.246	-
1	Std_31.3	Standard	Standard	-	0.171	0.165	0.168	-
1	Std_15.6	Standard	Standard	-	0.129	0.131	0.13	-
1	Std_blnk	Standard	Standard	-	0.096	0.092	0.094	-
1	Control_1	Control	Control	1	0.073	0.073	0.073	<0.000
1	Control_2	Control	Control	1	0.087	0.077	0.082	<0.000
1	Control_3	Control	Control	1	0.07	0.074	0.072	<0.000
1	Control_4	Control	Control	1	0.077	0.104	0.0905	<0.000
1	LPS_1	LPS	LPS	2	1.176	1.052	1.114	2001.6
1	LPS_2	LPS	LPS	2	1.346	1.197	1.2715	2316.6
1	LPS_3	LPS	LPS	2	1.308	1.163	1.2355	2244.6
1	LPS_4	LPS	LPS	2	1.385	1.281	1.333	2439.6
1	GU_50μg/mL_1	GU	GU_50μg/mL	2	1.296	1.308	1.302	2377.6
1	GU_50μg/mL_2	GU	GU_50μg/mL	2	1.347	1.482	1.4145	2602.6
1	GU_50μg/mL_3	GU	GU_50μg/mL	2	1.371	1.519	1.445	2663.6
1	GU_50μg/mL_4	GU	GU_50μg/mL	2	1.217	1.328	1.2725	2318.6
1	GU_100μg/mL_1	GU	GU_100μg/mL	2	1.546	1.52	1.533	2839.6
1	GU_100μg/mL_2	GU	GU_100μg/mL	2	1.387	1.425	1.406	2585.6
1	GU_100μg/mL_3	GU	GU_100μg/mL	2	1.419	1.412	1.4155	2604.6
1	GU_100μg/mL_4	GU	GU_100μg/mL	2	1.414	1.268	1.341	2455.6
1	GU_300μg/mL_1	GU	GU_300μg/mL	2	1.152	1.073	1.1125	1998.6
1	GU_300μg/mL_2	GU	GU_300μg/mL	2	1.058	1.002	1.03	1833.6
1	GU_300μg/mL_3	GU	GU_300μg/mL	2	1.028	1.044	1.036	1845.6
1	GU_300μg/mL_4	GU	GU_300μg/mL	2	0.994	1.038	1.016	1805.6
1	GU_500μg/mL_1	GU	GU_500μg/mL	2	0.885	0.816	0.8505	1474.6
1	GU_500μg/mL_2	GU	GU_500μg/mL	2	0.915	0.876	0.8955	1564.6
1	GU_500μg/mL_3	GU	GU_500μg/mL	2	0.859	0.928	0.8935	1560.6
1	GU_500μg/mL_4	GU	GU_500μg/mL	2	0.825	0.879	0.852	1477.6
1	GU_1000μg/mL_1	GU	GU_1000μg/mL	2	0.478	0.796	0.637	1047.6
1	GU_1000μg/mL_2	GU	GU_1000μg/mL	2	0.693	0.592	0.6425	1058.6
1	GU_1000μg/mL_3	GU	GU_1000μg/mL	2	0.642	0.634	0.638	1049.6
1	GU_1000μg/mL_4	GU	GU_1000μg/mL	2	0.815	0.575	0.695	1163.6
2	Std_1000	Standard	Standard	-	1.773	1.717	1.745	-
2	Std_500	Standard	Standard	-	1.126	1.07	1.098	-
2	Std_250	Standard	Standard	-	0.663	0.631	0.647	-
2	Std_125	Standard	Standard	-	0.429	0.373	0.401	-
2	Std_62.5	Standard	Standard	-	0.289	0.25	0.2695	-
2	Std_31.3	Standard	Standard	-	0.193	0.175	0.184	-
2	Std_15.6	Standard	Standard	-	0.179	0.156	0.1675	-
2	Std_blnk	Standard	Standard	-	0.16	0.129	0.1445	-
2	Control_1	Control	Control	1	0.112	0.143	0.1275	<0.000
2	Control_2	Control	Control	1	0.101	0.151	0.126	<0.000
2	Control_3	Control	Control	1	0.134	0.162	0.148	<0.000
2	LPS_1	LPS	LPS	2	1.748	1.852	1.8	2029.75
2	LPS_2	LPS	LPS	2	1.448	1.722	1.585	1761
2	LPS_3	LPS	LPS	2	1.677	1.765	1.721	1931
2	ILG_3uM_1	ILG	ILG_3μM	2	1.707	1.371	1.539	1703.5
2	ILG_3uM_2	ILG	ILG_3μM	2	1.621	1.401	1.511	1668.5
2	ILG_3uM_3	ILG	ILG_3μM	2	1.513	1.457	1.485	1636
2	ILG_10uM_1	ILG	ILG_10μM	2	1.045	1.381	1.213	1296
2	ILG_10uM_2	ILG	ILG_10μM	2	0.676	1.051	0.8635	859.125
2	ILG_10uM_3	ILG	ILG_10μM	2	1.104	1.06	1.082	1132.25
2	ILG_30uM_1	ILG	ILG_30μM	2	0.276	0.234	0.255	98.5
2	ILG_30uM_2	ILG	ILG_30μM	2	0.241	0.271	0.256	99.75
2	ILG_30uM_3	ILG	ILG_30μM	2	0.301	0.257	0.279	128.5
2	ILG_50uM_1	ILG	ILG_50μM	2	0.141	0.158	0.1495	<0.000
2	ILG_50uM_2	ILG	ILG_50μM	2	0.154	0.133	0.1435	<0.000
2	ILG_50uM_3	ILG	ILG_50μM	2	0.136	0.12	0.128	<0.000
2	GA_3uM_1	GA	GA_3μM	2	1.353	1.193	1.273	1371
2	GA_3uM_2	GA	GA_3μM	2	1.583	1.556	1.5695	1741.63
2	GA_3uM_3	GA	GA_3μM	2	1.4	1.619	1.5095	1666.62
2	GA_10uM_1	GA	GA_10μM	2	0.993	1.716	1.3545	1472.88
2	GA_10uM_2	GA	GA_10μM	2	1.388	1.42	1.404	1534.75
2	GA_10uM_3	GA	GA_10μM	2	1.472	1.283	1.3775	1501.62
2	GA_30uM_1	GA	GA_30μM	2	1.583	1.336	1.4595	1604.12
2	GA_30uM_2	GA	GA_30μM	2	1.444	1.463	1.4535	1596.62
2	GA_30uM_3	GA	GA_30μM	2	1.387	1.495	1.441	1581
2	GA_50uM_1	GA	GA_50μM	2	1.676	1.529	1.6025	1782.88
2	GA_50uM_2	GA	GA_50μM	2	1.472	1.432	1.452	1594.75
2	GA_50uM_3	GA	GA_50μM	2	1.662	1.565	1.6135	1796.62
3	Std_1000	Standard	Standard	-	1.492	1.667	1.5795	-
3	Std_500	Standard	Standard	-	0.963	0.952	0.9575	-
3	Std_250	Standard	Standard	-	0.573	0.559	0.566	-
3	Std_125	Standard	Standard	-	0.466	0.632	0.549	-
3	Std_62.5	Standard	Standard	-	0.259	0.215	0.237	-
3	Std_31.3	Standard	Standard	-	0.208	0.155	0.1815	-
3	Std_15.6	Standard	Standard	-	0.156	0.126	0.141	-
3	Std_blnk	Standard	Standard	-	0.113	0.112	0.1125	-
3	Control_1	Control	Control	1	0.118	0.134	0.126	<0.000
3	Control_2	Control	Control	1	0.131	0.152	0.1415	<0.000
3	Control_3	Control	Control	1	0.126	0.149	0.1375	<0.000
3	Control_4	Control	Control	1	0.131	0.143	0.137	<0.000
3	LPS_1	LPS	LPS	2	1.269	1.118	1.1935	1446.29
3	LPS_2	LPS	LPS	2	1.173	1.135	1.154	1389.86
3	LPS_3	LPS	LPS	2	1.223	1.143	1.183	1431.29
3	LPS_4	LPS	LPS	2	1.186	1.158	1.172	1415.57
3	GL_3uM_1	GL	GL_3μM	2	1.325	1.222	1.2735	1560.57
3	GL_3uM_2	GL	GL_3μM	2	1.251	1.201	1.226	1492.71
3	GL_3uM_3	GL	GL_3μM	2	1.267	1.204	1.2355	1506.29
3	GL_3uM_4	GL	GL_3μM	2	1.315	1.29	1.3025	1602
3	GL_10uM_1	GL	GL_10μM	2	1.292	1.393	1.3425	1659.14
3	GL_10uM_2	GL	GL_10μM	2	1.291	1.284	1.2875	1580.57
3	GL_10uM_3	GL	GL_10μM	2	1.226	1.243	1.2345	1504.86
3	GL_10uM_4	GL	GL_10μM	2	1.306	1.148	1.227	1494.14
3	GL_30uM_1	GL	GL_30μM	2	1.44	1.487	1.4635	1832
3	GL_30uM_2	GL	GL_30μM	2	1.402	1.49	1.446	1807
3	GL_30uM_3	GL	GL_30μM	2	1.408	1.372	1.39	1727
3	GL_30uM_4	GL	GL_30μM	2	1.315	1.207	1.261	1542.71
3	GL_50uM_1	GL	GL_50μM	2	1.4	1.36	1.38	1712.71
3	GL_50uM_2	GL	GL_50μM	2	1.356	1.358	1.357	1679.86
3	GL_50uM_3	GL	GL_50μM	2	1.34	1.531	1.4355	1792
3	GL_50uM_4	GL	GL_50μM	2	1.449	1.403	1.426	1778.43

### Sheet: ELISA data for Fig5f
Name	Group	Class	Dilution ratio	Abs1	Abs2	Abs.mean	IL-6(pg/mL)
Std_1000	Standard	Standard	-	1.95	1.975	1.9625	-
Std_500	Standard	Standard	-	1.315	1.244	1.2795	-
Std_250	Standard	Standard	-	0.882	0.81	0.846	-
Std_125	Standard	Standard	-	0.568	0.514	0.541	-
Std_62.5	Standard	Standard	-	0.382	0.347	0.3645	-
Std_31.3	Standard	Standard	-	0.278	0.247	0.2625	-
Std_15.6	Standard	Standard	-	0.202	0.224	0.213	-
Std_blnk	Standard	Standard	-	0.182	0.154	0.168	-
Control_1	Control	Control	1	0.151	0.161	0.156	<0.000
Control_2	Control	Control	1	0.168	0.164	0.166	<0.000
Control_3	Control	Control	1	0.159	0.152	0.1555	<0.000
LPS_1	LPS	LPS	2	1.143	1.123	1.133	973.222
LPS_2	LPS	LPS	2	1.296	1.206	1.251	1104.33
LPS_3	LPS	LPS	2	1.177	1.177	1.177	1022.11
ILG_1	ILG	ILG	1	0.294	0.354	0.324	37.1667
ILG_2	ILG	ILG	1	0.304	0.338	0.321	35.5
ILG_3	ILG	ILG	1	0.314	0.332	0.323	36.6111
ILG/EX10uM/AGK10uM_1	ILG/EX/AGK	ILG/EX10uM/AGK10uM	1	0.266	0.39	0.328	39.3889
ILG/EX10uM/AGK10uM_2	ILG/EX/AGK	ILG/EX10uM/AGK10uM	1	0.352	0.368	0.36	57.1667
ILG/EX10uM/AGK10uM_3	ILG/EX/AGK	ILG/EX10uM/AGK10uM	1	0.361	0.337	0.349	51.0556
ILG/EX10uM_1	ILG/EX	ILG/EX10uM	1	0.295	0.331	0.313	31.0556
ILG/EX10uM_2	ILG/EX	ILG/EX10uM	1	0.337	0.3	0.3185	34.1111
ILG/EX10uM_3	ILG/EX	ILG/EX10uM	1	0.363	0.29	0.3265	38.5556
ILG/EX1uM_1	ILG/EX	ILG/EX1uM	1	0.335	0.359	0.347	49.9444
ILG/EX1uM_2	ILG/EX	ILG/EX1uM	1	0.336	0.264	0.3	23.8333
ILG/EX1uM_3	ILG/EX	ILG/EX1uM	1	0.372	0.295	0.3335	42.4444
ILG/EX0.1uM_1	ILG/EX	ILG/EX0.1uM	1	0.372	0.382	0.377	66.6111
ILG/EX0.1uM_2	ILG/EX	ILG/EX0.1uM	1	0.376	0.449	0.4125	86.3333
ILG/EX0.1uM_3	ILG/EX	ILG/EX0.1uM	1	0.3	0.465	0.3825	69.6667
ILG/AGK10uM_1	ILG/AGK	ILG/AGK10uM	1	0.424	0.36	0.392	74.9444
ILG/AGK10uM_2	ILG/AGK	ILG/AGK10uM	1	0.369	0.375	0.372	63.8333
ILG/AGK10uM_3	ILG/AGK	ILG/AGK10uM	1	0.381	0.385	0.383	69.9444
ILG/AGK5uM_1	ILG/AGK	ILG/AGK5uM	1	0.337	0.359	0.348	50.5
ILG/AGK5uM_2	ILG/AGK	ILG/AGK5uM	1	0.424	0.323	0.3735	64.6667
ILG/AGK5uM_3	ILG/AGK	ILG/AGK5uM	1	0.371	0.385	0.378	67.1667
ILG/AGK1uM_1	ILG/AGK	ILG/AGK1uM	1	0.33	0.316	0.323	36.6111
ILG/AGK1uM_2	ILG/AGK	ILG/AGK1uM	1	0.359	0.336	0.3475	50.2222
ILG/AGK1uM_3	ILG/AGK	ILG/AGK1uM	1	0.344	0.355	0.3495	51.3333

### Sheet: ELISA data for FigS4a
Experiment No.	Name	Group	Class	Time	Dilution ratio	Abs1		Abs.mean	IL-6(pg/mL)
1	Std_1000	Standard	Standard	-	-	2.159	2.164	2.1615	-
1	Std_500	Standard	Standard	-	-	1.339	1.387	1.363	-
1	Std_250	Standard	Standard	-	-	0.812	0.817	0.8145	-
1	Std_125	Standard	Standard	-	-	0.485	0.477	0.481	-
1	Std_62.5	Standard	Standard	-	-	0.366	0.373	0.3695	-
1	Std_31.3	Standard	Standard	-	-	0.254	0.239	0.2465	-
1	Std_15.6	Standard	Standard	-	-	0.207	0.191	0.199	-
1	Std_blnk	Standard	Standard	-	-	0.174	0.165	0.1695	-
1	Control_0h_1	Control	Control_0h	0h	1	0.18	-	0.18	<0.000
1	Control_0h_2	Control	Control_0h	0h	1	0.181	-	0.181	<0.000
1	Control_0h_3	Control	Control_0h	0h	1	0.169	-	0.169	<0.000
1	Control_0h_4	Control	Control_0h	0h	1	0.145	-	0.145	<0.000
1	Control_15m_1	Control	Control_15m	15m	1	0.203	-	0.203	<0.000
1	Control_15m_2	Control	Control_15m	15m	1	0.166	-	0.166	<0.000
1	Control_15m_3	Control	Control_15m	15m	1	0.186	-	0.186	<0.000
1	Control_15m_4	Control	Control_15m	15m	1	0.175	-	0.175	<0.000
1	Control_1h_1	Control	Control_1h	1h	1	0.159	-	0.159	<0.000
1	Control_1h_2	Control	Control_1h	1h	1	0.16	-	0.16	<0.000
1	Control_1h_3	Control	Control_1h	1h	1	0.163	-	0.163	<0.000
1	Control_1h_4	Control	Control_1h	1h	1	0.183	-	0.183	<0.000
1	Control_4h_1	Control	Control_4h	4h	1	0.166	-	0.166	<0.000
1	Control_4h_2	Control	Control_4h	4h	1	0.164	-	0.164	<0.000
1	Control_4h_3	Control	Control_4h	4h	1	0.161	-	0.161	<0.000
1	Control_4h_4	Control	Control_4h	4h	1	0.184	-	0.184	<0.000
1	Control_6h_1	Control	Control_6h	6h	1	0.166	-	0.166	<0.000
1	Control_6h_2	Control	Control_6h	6h	1	0.209	-	0.209	<0.000
1	Control_6h_3	Control	Control_6h	6h	1	0.17	-	0.17	<0.000
1	Control_6h_4	Control	Control_6h	6h	1	0.154	-	0.154	<0.000
1	Control_24h_1	Control	Control_24h	24h	1	0.168	-	0.168	<0.000
1	Control_24h_2	Control	Control_24h	24h	1	0.157	-	0.157	<0.000
1	Control_24h_3	Control	Control_24h	24h	1	0.162	-	0.162	<0.000
1	Control_24h_4	Control	Control_24h	24h	1	0.182	-	0.182	<0.000
1	LPS_0h_1	LPS	LPS_0h	0h	1	0.148	-	0.148	<0.000
1	LPS_0h_2	LPS	LPS_0h	0h	1	0.152	-	0.152	<0.000
1	LPS_0h_3	LPS	LPS_0h	0h	1	0.17	-	0.17	<0.000
1	LPS_0h_4	LPS	LPS_0h	0h	1	0.187	-	0.187	<0.000
1	LPS_15m_1	LPS	LPS_15m	15m	1	0.168	-	0.168	<0.000
1	LPS_15m_2	LPS	LPS_15m	15m	1	0.179	-	0.179	<0.000
1	LPS_15m_3	LPS	LPS_15m	15m	1	0.148	-	0.148	<0.000
1	LPS_15m_4	LPS	LPS_15m	15m	1	0.165	-	0.165	<0.000
1	LPS_1h_1	LPS	LPS_1h	1h	1	0.132	-	0.132	<0.000
1	LPS_1h_2	LPS	LPS_1h	1h	1	0.159	-	0.159	<0.000
1	LPS_1h_3	LPS	LPS_1h	1h	1	0.166	-	0.166	<0.000
1	LPS_1h_4	LPS	LPS_1h	1h	1	0.18	-	0.18	<0.000
1	LPS_4h_1	LPS	LPS_4h	4h	1	0.408	-	0.408	92.05
1	LPS_4h_2	LPS	LPS_4h	4h	1	0.489	-	0.489	132.55
1	LPS_4h_3	LPS	LPS_4h	4h	1	0.457	-	0.457	116.55
1	LPS_4h_4	LPS	LPS_4h	4h	1	0.47	-	0.47	123.05
1	LPS_6h_1	LPS	LPS_6h	6h	1	1.018	-	1.018	397.05
1	LPS_6h_2	LPS	LPS_6h	6h	1	0.96	-	0.96	368.05
1	LPS_6h_3	LPS	LPS_6h	6h	1	0.931	-	0.931	353.55
1	LPS_6h_4	LPS	LPS_6h	6h	1	0.998	-	0.998	387.05
1	LPS_24h_1	LPS	LPS_24h	24h	1	2.258	-	2.258	1017.05
1	LPS_24h_2	LPS	LPS_24h	24h	1	2.296	-	2.296	1036.05
1	LPS_24h_3	LPS	LPS_24h	24h	1	2.221	-	2.221	998.55
1	LPS_24h_4	LPS	LPS_24h	24h	1	2.519	-	2.519	1147.55
2	Std_1000	Standard	Standard	-	-	1.739	1.721	1.73	-
2	Std_500	Standard	Standard	-	-	1.116	1.13	1.123	-
2	Std_250	Standard	Standard	-	-	0.673	0.686	0.6795	-
2	Std_125	Standard	Standard	-	-	0.442	0.447	0.4445	-
2	Std_62.5	Standard	Standard	-	-	0.274	0.272	0.273	-
2	Std_31.3	Standard	Standard	-	-	0.196	0.181	0.1885	-
2	Std_15.6	Standard	Standard	-	-	0.145	0.153	0.149	-
2	Std_blnk	Standard	Standard	-	-	0.123	0.132	0.1275	-
2	ILG_0h_1	ILG	ILG_0h	0h	1	0.104	-	0.104	<0.000
2	ILG_0h_2	ILG	ILG_0h	0h	1	0.125	-	0.125	<0.000
2	ILG_0h_3	ILG	ILG_0h	0h	1	0.135	-	0.135	<0.000
2	ILG_0h_4	ILG	ILG_0h	0h	1	0.118	-	0.118	<0.000
2	ILG_15m_1	ILG	ILG_15m	15m	1	0.115	-	0.115	<0.000
2	ILG_15m_2	ILG	ILG_15m	15m	1	0.103	-	0.103	<0.000
2	ILG_15m_3	ILG	ILG_15m	15m	1	0.098	-	0.098	<0.000
2	ILG_15m_4	ILG	ILG_15m	15m	1	0.117	-	0.117	<0.000
2	ILG_1h_1	ILG	ILG_1h	1h	1	0.099	-	0.099	<0.000
2	ILG_1h_2	ILG	ILG_1h	1h	1	0.139	-	0.139	<0.000
2	ILG_1h_3	ILG	ILG_1h	1h	1	0.118	-	0.118	<0.000
2	ILG_1h_4	ILG	ILG_1h	1h	1	0.123	-	0.123	<0.000
2	ILG_4h_1	ILG	ILG_4h	4h	1	0.195	-	0.195	6.5625
2	ILG_4h_2	ILG	ILG_4h	4h	1	0.195	-	0.195	6.5625
2	ILG_4h_3	ILG	ILG_4h	4h	1	0.185	-	0.185	0.3125
2	ILG_4h_4	ILG	ILG_4h	4h	1	0.173	-	0.173	<0.000
2	ILG_6h_1	ILG	ILG_6h	6h	1	0.291	-	0.291	66.5625
2	ILG_6h_2	ILG	ILG_6h	6h	1	0.283	-	0.283	61.5625
2	ILG_6h_3	ILG	ILG_6h	6h	1	0.223	-	0.223	24.0625
2	ILG_6h_4	ILG	ILG_6h	6h	1	0.336	-	0.336	94.6875
2	ILG_24h_1	ILG	ILG_24h	24h	1	0.5	-	0.5	197.188
2	ILG_24h_2	ILG	ILG_24h	24h	1	0.549	-	0.549	227.813
2	ILG_24h_3	ILG	ILG_24h	24h	1	0.611	-	0.611	266.562
2	ILG_24h_4	ILG	ILG_24h	24h	1	0.458	-	0.458	170.938
2	GU_0h_1	GU	GU_0h	0h	1	0.192	-	0.192	4.6875
2	GU_0h_2	GU	GU_0h	0h	1	0.186	-	0.186	0.9375
2	GU_0h_3	GU	GU_0h	0h	1	0.168	-	0.168	<0.000
2	GU_0h_4	GU	GU_0h	0h	1	0.192	-	0.192	4.6875
2	GU_15m_1	GU	GU_15m	15m	1	0.1	-	0.1	<0.000
2	GU_15m_2	GU	GU_15m	15m	1	0.103	-	0.103	<0.000
2	GU_15m_3	GU	GU_15m	15m	1	0.114	-	0.114	<0.000
2	GU_15m_4	GU	GU_15m	15m	1	0.114	-	0.114	<0.000
2	GU_1h_1	GU	GU_1h	1h	1	0.109	-	0.109	<0.000
2	GU_1h_2	GU	GU_1h	1h	1	0.123	-	0.123	<0.000
2	GU_1h_3	GU	GU_1h	1h	1	0.138	-	0.138	<0.000
2	GU_1h_4	GU	GU_1h	1h	1	0.14	-	0.14	<0.000
2	GU_4h_1	GU	GU_4h	4h	1	0.647	-	0.647	289.062
2	GU_4h_2	GU	GU_4h	4h	1	0.602	-	0.602	260.938
2	GU_4h_3	GU	GU_4h	4h	1	0.642	-	0.642	285.938
2	GU_4h_4	GU	GU_4h	4h	1	0.67	-	0.67	303.438
2	GU_6h_1	GU	GU_6h	6h	1	0.981	-	0.981	497.812
2	GU_6h_2	GU	GU_6h	6h	1	0.95	-	0.95	478.437
2	GU_6h_3	GU	GU_6h	6h	1	0.953	-	0.953	480.312
2	GU_6h_4	GU	GU_6h	6h	1	0.982	-	0.982	498.437
2	GU_24h_1	GU	GU_24h	24h	1	1.415	-	1.415	769.062
2	GU_24h_2	GU	GU_24h	24h	1	1.608	-	1.608	889.688
2	GU_24h_3	GU	GU_24h	24h	1	1.666	-	1.666	925.938
2	GU_24h_4	GU	GU_24h	24h	1	1.491	-	1.491	816.563
