## Supplementary material for "Unraveling anti-inflammatory metabolic signatures of *Glycyrrhiza uralensis* and isoliquiritigenin through multiomics": Source data: Source data for Figure 6.xlsx

### Sheet: Source data for Fig6a
Sample name	class	Time	GABA	GABAd6	Hypoxanthine	L-Glutamic acid
A1	control	1h	0	98	28020	32663
A2	control	1h	332	0	37575	35913
A3	control	1h	220	0	28310	32085
B1	LPS	1h	250	0	44946	44906
B2	LPS	1h	0	0	31409	36229
B3	LPS	1h	351	0	31152	37808
C1	GABA/GU	1h	1210	429	55897	41615
C2	GABA/GU	1h	1524	1531	3908	50020
C3	GABA/GU	1h	2738	2084	16922	57318
D1	GABA/GU/LPS	1h	1655	667	1485	43716
D2	GABA/GU/LPS	1h	1594	1451	1940	46902
D3	GABA/GU/LPS	1h	1051	586	37155	38676
E1	GABA	1h	396	678	40632	26686
E2	GABA	1h	393	682	46093	27154
E3	GABA	1h	0	436	57269	34174
F1	GABA/LPS	1h	216	392	51404	37928
F2	GABA/LPS	1h	126	535	58236	37783
F3	GABA/LPS	1h	0	634	65355	40360
G1	control	24h	105	0	27745	32499
G2	control	24h	0	365	26283	41380
G3	control	24h	90	0	27652	26065
H1	LPS	24h	361	0	41780	47833
H2	LPS	24h	0	0	56255	47722
H3	LPS	24h	292	51	42653	52676
I1	GABA/GU	24h	1816	988	26855	35118
I2	GABA/GU	24h	972	396	29011	37864
I3	GABA/GU	24h	1167	549	25135	32710
J1	GABA/GU/LPS	24h	1377	420	23757	38621
J2	GABA/GU/LPS	24h	1257	537	12203	37072
J3	GABA/GU/LPS	24h	1513	1287	13071	41398
K1	GABA	24h	0	134	42649	21679
K2	GABA	24h	385	394	27886	17966
K3	GABA	24h	0	280	69416	12237
L1	GABA/LPS	24h	0	512	102392	39232
L2	GABA/LPS	24h	244	387	109642	38218
L3	GABA/LPS	24h	112	429	101490	22107

### Sheet: Source data for Fig6b and S5b
The source data of Figure 6b and S5b is the same as Supplementary Data 1.

### Sheet: Source data for Fig6c
Well	Fluor	Target	Content	Sample	Biological Set Name	Cq	Cq Mean	Cq Std. Dev	Starting Quantity (SQ)	Log Starting Quantity	SQ Mean	SQ Std. Dev	Set Point	Well Note
A01	SYBR	GAPDH	Unkn	control_1	control	13.3025	13.3025	0	NaN	NaN	NaN	0	60
A02	SYBR	GAPDH	Unkn	control_2	control	13.9264	13.9264	0	NaN	NaN	NaN	0	60
A03	SYBR	GAPDH	Unkn	control_3	control	13.0408	13.0408	0	NaN	NaN	NaN	0	60
A04	SYBR	IL-6	Unkn	control_1	control	35.5659	35.5659	0	NaN	NaN	NaN	0	60
A05	SYBR	IL-6	Unkn	control_2	control	33.8571	33.8571	0	NaN	NaN	NaN	0	60
A06	SYBR	IL-6	Unkn	control_3	control	33.1074	33.1074	0	NaN	NaN	NaN	0	60
A07	SYBR	IL-1b	Unkn	control_1	control	29.1963	29.1963	0	NaN	NaN	NaN	0	60
A08	SYBR	IL-1b	Unkn	control_2	control	29.1895	29.1895	0	NaN	NaN	NaN	0	60
A09	SYBR	IL-1b	Unkn	control_3	control	29.217	29.217	0	NaN	NaN	NaN	0	60
A10	SYBR	TNF-a	Unkn	control_1	control	19.7816	19.7816	0	NaN	NaN	NaN	0	60
A11	SYBR	TNF-a	Unkn	control_2	control	20.0298	20.0298	0	NaN	NaN	NaN	0	60
A12	SYBR	TNF-a	Unkn	control_3	control	20.1547	20.1547	0	NaN	NaN	NaN	0	60
B01	SYBR	GAPDH	Unkn	LPS_1	LPS	13.6777	13.6777	0	NaN	NaN	NaN	0	60
B02	SYBR	GAPDH	Unkn	LPS_2	LPS	14.0353	14.0353	0	NaN	NaN	NaN	0	60
B03	SYBR	GAPDH	Unkn	LPS_3	LPS	13.0582	13.0582	0	NaN	NaN	NaN	0	60
B04	SYBR	IL-6	Unkn	LPS_1	LPS	22.241	22.241	0	NaN	NaN	NaN	0	60
B05	SYBR	IL-6	Unkn	LPS_2	LPS	22.2066	22.2066	0	NaN	NaN	NaN	0	60
B06	SYBR	IL-6	Unkn	LPS_3	LPS	22.1937	22.1937	0	NaN	NaN	NaN	0	60
B07	SYBR	IL-1b	Unkn	LPS_1	LPS	16.0597	16.0597	0	NaN	NaN	NaN	0	60
B08	SYBR	IL-1b	Unkn	LPS_2	LPS	15.8176	15.8176	0	NaN	NaN	NaN	0	60
B09	SYBR	IL-1b	Unkn	LPS_3	LPS	16.07	16.07	0	NaN	NaN	NaN	0	60
B10	SYBR	TNF-a	Unkn	LPS_1	LPS	14.7734	14.7734	0	NaN	NaN	NaN	0	60
B11	SYBR	TNF-a	Unkn	LPS_2	LPS	14.7583	14.7583	0	NaN	NaN	NaN	0	60
B12	SYBR	TNF-a	Unkn	LPS_3	LPS	15.0655	15.0655	0	NaN	NaN	NaN	0	60
C01	SYBR	GAPDH	Unkn	ILG_1	ILG	13.6448	13.6448	0	NaN	NaN	NaN	0	60
C02	SYBR	GAPDH	Unkn	ILG_2	ILG	13.0351	13.0351	0	NaN	NaN	NaN	0	60
C03	SYBR	GAPDH	Unkn	ILG_3	ILG	13.1059	13.1059	0	NaN	NaN	NaN	0	60
C04	SYBR	IL-6	Unkn	ILG_1	ILG	21.7753	21.7753	0	NaN	NaN	NaN	0	60
C05	SYBR	IL-6	Unkn	ILG_2	ILG	21.5092	21.5092	0	NaN	NaN	NaN	0	60
C06	SYBR	IL-6	Unkn	ILG_3	ILG	21.7887	21.7887	0	NaN	NaN	NaN	0	60
C07	SYBR	IL-1b	Unkn	ILG_1	ILG	16.7912	16.7912	0	NaN	NaN	NaN	0	60
C08	SYBR	IL-1b	Unkn	ILG_2	ILG	16.3629	16.3629	0	NaN	NaN	NaN	0	60
C09	SYBR	IL-1b	Unkn	ILG_3	ILG	16.8641	16.8641	0	NaN	NaN	NaN	0	60
C10	SYBR	TNF-a	Unkn	ILG_1	ILG	14.6674	14.6674	0	NaN	NaN	NaN	0	60
C11	SYBR	TNF-a	Unkn	ILG_2	ILG	14.9463	14.9463	0	NaN	NaN	NaN	0	60
C12	SYBR	TNF-a	Unkn	ILG_3	ILG	15.3013	15.3013	0	NaN	NaN	NaN	0	60
D01	SYBR	GAPDH	Unkn	GABA1_1	GABA1	13.2641	13.2641	0	NaN	NaN	NaN	0	60
D02	SYBR	GAPDH	Unkn	GABA1_2	GABA1	13.2121	13.2121	0	NaN	NaN	NaN	0	60
D03	SYBR	GAPDH	Unkn	GABA1_3	GABA1	12.8149	12.8149	0	NaN	NaN	NaN	0	60
D04	SYBR	IL-6	Unkn	GABA1_1	GABA1	21.777	21.777	0	NaN	NaN	NaN	0	60
D05	SYBR	IL-6	Unkn	GABA1_2	GABA1	21.5221	21.5221	0	NaN	NaN	NaN	0	60
D06	SYBR	IL-6	Unkn	GABA1_3	GABA1	21.4496	21.4496	0	NaN	NaN	NaN	0	60
D07	SYBR	IL-1b	Unkn	GABA1_1	GABA1	15.5611	15.5611	0	NaN	NaN	NaN	0	60
D08	SYBR	IL-1b	Unkn	GABA1_2	GABA1	15.5054	15.5054	0	NaN	NaN	NaN	0	60
D09	SYBR	IL-1b	Unkn	GABA1_3	GABA1	15.3547	15.3547	0	NaN	NaN	NaN	0	60
D10	SYBR	TNF-a	Unkn	GABA1_1	GABA1	14.467	14.467	0	NaN	NaN	NaN	0	60
D11	SYBR	TNF-a	Unkn	GABA1_2	GABA1	14.6544	14.6544	0	NaN	NaN	NaN	0	60
D12	SYBR	TNF-a	Unkn	GABA1_3	GABA1	14.6802	14.6802	0	NaN	NaN	NaN	0	60
E01	SYBR	GAPDH	Unkn	GABA10_1	GABA10	13.0255	13.0255	0	NaN	NaN	NaN	0	60
E02	SYBR	GAPDH	Unkn	GABA10_2	GABA10	13.1183	13.1183	0	NaN	NaN	NaN	0	60
E03	SYBR	GAPDH	Unkn	GABA10_3	GABA10	13.0501	13.0501	0	NaN	NaN	NaN	0	60
E04	SYBR	IL-6	Unkn	GABA10_1	GABA10	22.3613	22.3613	0	NaN	NaN	NaN	0	60
E05	SYBR	IL-6	Unkn	GABA10_2	GABA10	22.2702	22.2702	0	NaN	NaN	NaN	0	60
E06	SYBR	IL-6	Unkn	GABA10_3	GABA10	22.6132	22.6132	0	NaN	NaN	NaN	0	60
E07	SYBR	IL-1b	Unkn	GABA10_1	GABA10	16.0262	16.0262	0	NaN	NaN	NaN	0	60
E08	SYBR	IL-1b	Unkn	GABA10_2	GABA10	16.0046	16.0046	0	NaN	NaN	NaN	0	60
E09	SYBR	IL-1b	Unkn	GABA10_3	GABA10	16.3764	16.3764	0	NaN	NaN	NaN	0	60
E10	SYBR	TNF-a	Unkn	GABA10_1	GABA10	14.3414	14.3414	0	NaN	NaN	NaN	0	60
E11	SYBR	TNF-a	Unkn	GABA10_2	GABA10	15.0172	15.0172	0	NaN	NaN	NaN	0	60
E12	SYBR	TNF-a	Unkn	GABA10_3	GABA10	15.0855	15.0855	0	NaN	NaN	NaN	0	60
F01	SYBR	GAPDH	Unkn	ILG/GABA0.1_1	ILG/GABA0.1	13.4496	13.4496	0	NaN	NaN	NaN	0	60
F02	SYBR	GAPDH	Unkn	ILG/GABA0.1_2	ILG/GABA0.1	13.094	13.094	0	NaN	NaN	NaN	0	60
F03	SYBR	GAPDH	Unkn	ILG/GABA0.1_3	ILG/GABA0.1	12.7715	12.7715	0	NaN	NaN	NaN	0	60
F04	SYBR	IL-6	Unkn	ILG/GABA0.1_1	ILG/GABA0.1	22.2813	22.2813	0	NaN	NaN	NaN	0	60
F05	SYBR	IL-6	Unkn	ILG/GABA0.1_2	ILG/GABA0.1	22.1834	22.1834	0	NaN	NaN	NaN	0	60
F06	SYBR	IL-6	Unkn	ILG/GABA0.1_3	ILG/GABA0.1	22.0119	22.0119	0	NaN	NaN	NaN	0	60
F07	SYBR	IL-1b	Unkn	ILG/GABA0.1_1	ILG/GABA0.1	17.0962	17.0962	0	NaN	NaN	NaN	0	60
F08	SYBR	IL-1b	Unkn	ILG/GABA0.1_2	ILG/GABA0.1	17.2699	17.2699	0	NaN	NaN	NaN	0	60
F09	SYBR	IL-1b	Unkn	ILG/GABA0.1_3	ILG/GABA0.1	17.1506	17.1506	0	NaN	NaN	NaN	0	60
F10	SYBR	TNF-a	Unkn	ILG/GABA0.1_3	ILG/GABA0.1	15.0658	15.0658	0	NaN	NaN	NaN	0	60
F11	SYBR	TNF-a	Unkn	ILG/GABA0.1_2	ILG/GABA0.1	15.1813	15.1813	0	NaN	NaN	NaN	0	60
F12	SYBR	TNF-a	Unkn	ILG/GABA0.1_3	ILG/GABA0.1	14.863	14.863	0	NaN	NaN	NaN	0	60
G01	SYBR	GAPDH	Unkn	ILG/GABA1_1	ILG/GABA1	13.408	13.408	0	NaN	NaN	NaN	0	60
G02	SYBR	GAPDH	Unkn	ILG/GABA1_2	ILG/GABA1	13.1501	13.1501	0	NaN	NaN	NaN	0	60
G03	SYBR	GAPDH	Unkn	ILG/GABA1_3	ILG/GABA1	13.0908	13.0908	0	NaN	NaN	NaN	0	60
G04	SYBR	IL-6	Unkn	ILG/GABA1_1	ILG/GABA1	22.6307	22.6307	0	NaN	NaN	NaN	0	60
G05	SYBR	IL-6	Unkn	ILG/GABA1_2	ILG/GABA1	22.1386	22.1386	0	NaN	NaN	NaN	0	60
G06	SYBR	IL-6	Unkn	ILG/GABA1_3	ILG/GABA1	22.4419	22.4419	0	NaN	NaN	NaN	0	60
G07	SYBR	IL-1b	Unkn	ILG/GABA1_1	ILG/GABA1	17.4725	17.4725	0	NaN	NaN	NaN	0	60
G08	SYBR	IL-1b	Unkn	ILG/GABA1_2	ILG/GABA1	17.0851	17.0851	0	NaN	NaN	NaN	0	60
G09	SYBR	IL-1b	Unkn	ILG/GABA1_3	ILG/GABA1	17.7436	17.7436	0	NaN	NaN	NaN	0	60
G10	SYBR	TNF-a	Unkn	ILG/GABA1_1	ILG/GABA1	15.1162	15.1162	0	NaN	NaN	NaN	0	60
G11	SYBR	TNF-a	Unkn	ILG/GABA1_2	ILG/GABA1	14.9286	14.9286	0	NaN	NaN	NaN	0	60
G12	SYBR	TNF-a	Unkn	ILG/GABA1_3	ILG/GABA1	15.1174	15.1174	0	NaN	NaN	NaN	0	60
H01	SYBR	GAPDH	Unkn	ILG/GABA10_1	ILG/GABA10	13.6345	13.6345	0	NaN	NaN	NaN	0	60
H02	SYBR	GAPDH	Unkn	ILG/GABA10_2	ILG/GABA10	13.8403	13.8403	0	NaN	NaN	NaN	0	60
H03	SYBR	GAPDH	Unkn	ILG/GABA10_3	ILG/GABA10	12.3087	12.3087	0	NaN	NaN	NaN	0	60
H04	SYBR	IL-6	Unkn	ILG/GABA10_1	ILG/GABA10	22.9475	22.9475	0	NaN	NaN	NaN	0	60
H05	SYBR	IL-6	Unkn	ILG/GABA10_2	ILG/GABA10	22.7467	22.7467	0	NaN	NaN	NaN	0	60
H06	SYBR	IL-6	Unkn	ILG/GABA10_3	ILG/GABA10	22.069	22.069	0	NaN	NaN	NaN	0	60
H07	SYBR	IL-1b	Unkn	ILG/GABA10_1	ILG/GABA10	17.5204	17.5204	0	NaN	NaN	NaN	0	60
H08	SYBR	IL-1b	Unkn	ILG/GABA10_2	ILG/GABA10	17.5559	17.5559	0	NaN	NaN	NaN	0	60
H09	SYBR	IL-1b	Unkn	ILG/GABA10_3	ILG/GABA10	17.1622	17.1622	0	NaN	NaN	NaN	0	60
H10	SYBR	TNF-a	Unkn	ILG/GABA10_1	ILG/GABA10	15.3015	15.3015	0	NaN	NaN	NaN	0	60
H11	SYBR	TNF-a	Unkn	ILG/GABA10_2	ILG/GABA10	15.1304	15.1304	0	NaN	NaN	NaN	0	60
H12	SYBR	TNF-a	Unkn	ILG/GABA10_3	ILG/GABA10	14.8444	14.8444	0	NaN	NaN	NaN	0	60
A01	SYBR	GAPDH	Unkn	control_1	control	13.5571	13.5571	0	NaN	NaN	NaN	0	60
A02	SYBR	GAPDH	Unkn	control_2	control	13.3736	13.3736	0	NaN	NaN	NaN	0	60
A03	SYBR	GAPDH	Unkn	control_3	control	13.4213	13.4213	0	NaN	NaN	NaN	0	60
A04	SYBR	IL-6	Unkn	control_1	control	33.5247	33.5247	0	NaN	NaN	NaN	0	60
A05	SYBR	IL-6	Unkn	control_2	control	34.5257	34.5257	0	NaN	NaN	NaN	0	60
A06	SYBR	IL-6	Unkn	control_3	control	34.1201	34.1201	0	NaN	NaN	NaN	0	60
A07	SYBR	IL-1b	Unkn	control_1	control	29.3449	29.3449	0	NaN	NaN	NaN	0	60
A08	SYBR	IL-1b	Unkn	control_2	control	29.6596	29.6596	0	NaN	NaN	NaN	0	60
A09	SYBR	IL-1b	Unkn	control_3	control	28.9347	28.9347	0	NaN	NaN	NaN	0	60
A10	SYBR	TNF-a	Unkn	control_1	control	20.032	20.032	0	NaN	NaN	NaN	0	60
A11	SYBR	TNF-a	Unkn	control_2	control	20.0203	20.0203	0	NaN	NaN	NaN	0	60
A12	SYBR	TNF-a	Unkn	control_3	control	20.3596	20.3596	0	NaN	NaN	NaN	0	60
B01	SYBR	GAPDH	Unkn	LPS_1	LPS	13.426	13.426	0	NaN	NaN	NaN	0	60
B02	SYBR	GAPDH	Unkn	LPS_2	LPS	13.6187	13.6187	0	NaN	NaN	NaN	0	60
B03	SYBR	GAPDH	Unkn	LPS_3	LPS	13.4383	13.4383	0	NaN	NaN	NaN	0	60
B04	SYBR	IL-6	Unkn	LPS_1	LPS	22.2575	22.2575	0	NaN	NaN	NaN	0	60
B05	SYBR	IL-6	Unkn	LPS_2	LPS	22.1343	22.1343	0	NaN	NaN	NaN	0	60
B06	SYBR	IL-6	Unkn	LPS_3	LPS	22.345	22.345	0	NaN	NaN	NaN	0	60
B07	SYBR	IL-1b	Unkn	LPS_1	LPS	16.1068	16.1068	0	NaN	NaN	NaN	0	60
B08	SYBR	IL-1b	Unkn	LPS_2	LPS	15.9582	15.9582	0	NaN	NaN	NaN	0	60
B09	SYBR	IL-1b	Unkn	LPS_3	LPS	16.0066	16.0066	0	NaN	NaN	NaN	0	60
B10	SYBR	TNF-a	Unkn	LPS_1	LPS	15.0787	15.0787	0	NaN	NaN	NaN	0	60
B11	SYBR	TNF-a	Unkn	LPS_2	LPS	14.9692	14.9692	0	NaN	NaN	NaN	0	60
B12	SYBR	TNF-a	Unkn	LPS_3	LPS	15.1328	15.1328	0	NaN	NaN	NaN	0	60
C01	SYBR	GAPDH	Unkn	ILG_1	ILG	13.5299	13.5299	0	NaN	NaN	NaN	0	60
C02	SYBR	GAPDH	Unkn	ILG_2	ILG	13.2461	13.2461	0	NaN	NaN	NaN	0	60
C03	SYBR	GAPDH	Unkn	ILG_3	ILG	13.2325	13.2325	0	NaN	NaN	NaN	0	60
C04	SYBR	IL-6	Unkn	ILG_1	ILG	22.0499	22.0499	0	NaN	NaN	NaN	0	60
C05	SYBR	IL-6	Unkn	ILG_2	ILG	21.5463	21.5463	0	NaN	NaN	NaN	0	60
C06	SYBR	IL-6	Unkn	ILG_3	ILG	21.7861	21.7861	0	NaN	NaN	NaN	0	60
C07	SYBR	IL-1b	Unkn	ILG_1	ILG	16.9279	16.9279	0	NaN	NaN	NaN	0	60
C08	SYBR	IL-1b	Unkn	ILG_2	ILG	16.584	16.584	0	NaN	NaN	NaN	0	60
C09	SYBR	IL-1b	Unkn	ILG_3	ILG	16.8969	16.8969	0	NaN	NaN	NaN	0	60
C10	SYBR	TNF-a	Unkn	ILG_1	ILG	15.0639	15.0639	0	NaN	NaN	NaN	0	60
C11	SYBR	TNF-a	Unkn	ILG_2	ILG	15.0843	15.0843	0	NaN	NaN	NaN	0	60
C12	SYBR	TNF-a	Unkn	ILG_3	ILG	15.2436	15.2436	0	NaN	NaN	NaN	0	60
D01	SYBR	GAPDH	Unkn	GABA1_1	GABA1	13.3542	13.3542	0	NaN	NaN	NaN	0	60
D02	SYBR	GAPDH	Unkn	GABA1_2	GABA1	13.2512	13.2512	0	NaN	NaN	NaN	0	60
D03	SYBR	GAPDH	Unkn	GABA1_3	GABA1	13.1365	13.1365	0	NaN	NaN	NaN	0	60
D04	SYBR	IL-6	Unkn	GABA1_1	GABA1	21.9569	21.9569	0	NaN	NaN	NaN	0	60
D05	SYBR	IL-6	Unkn	GABA1_2	GABA1	21.7759	21.7759	0	NaN	NaN	NaN	0	60
D06	SYBR	IL-6	Unkn	GABA1_3	GABA1	21.8023	21.8023	0	NaN	NaN	NaN	0	60
D07	SYBR	IL-1b	Unkn	GABA1_1	GABA1	15.8078	15.8078	0	NaN	NaN	NaN	0	60
D08	SYBR	IL-1b	Unkn	GABA1_2	GABA1	15.4962	15.4962	0	NaN	NaN	NaN	0	60
D09	SYBR	IL-1b	Unkn	GABA1_3	GABA1	15.2382	15.2382	0	NaN	NaN	NaN	0	60
D10	SYBR	TNF-a	Unkn	GABA1_1	GABA1	14.8257	14.8257	0	NaN	NaN	NaN	0	60
D11	SYBR	TNF-a	Unkn	GABA1_2	GABA1	14.7301	14.7301	0	NaN	NaN	NaN	0	60
D12	SYBR	TNF-a	Unkn	GABA1_3	GABA1	15.0073	15.0073	0	NaN	NaN	NaN	0	60
E01	SYBR	GAPDH	Unkn	GABA10_1	GABA10	13.1882	13.1882	0	NaN	NaN	NaN	0	60
E02	SYBR	GAPDH	Unkn	GABA10_2	GABA10	13.21	13.21	0	NaN	NaN	NaN	0	60
E03	SYBR	GAPDH	Unkn	GABA10_3	GABA10	13.2619	13.2619	0	NaN	NaN	NaN	0	60
E04	SYBR	IL-6	Unkn	GABA10_1	GABA10	22.3682	22.3682	0	NaN	NaN	NaN	0	60
E05	SYBR	IL-6	Unkn	GABA10_2	GABA10	22.4899	22.4899	0	NaN	NaN	NaN	0	60
E06	SYBR	IL-6	Unkn	GABA10_3	GABA10	22.6463	22.6463	0	NaN	NaN	NaN	0	60
E07	SYBR	IL-1b	Unkn	GABA10_1	GABA10	16.1419	16.1419	0	NaN	NaN	NaN	0	60
E08	SYBR	IL-1b	Unkn	GABA10_2	GABA10	16.2843	16.2843	0	NaN	NaN	NaN	0	60
E09	SYBR	IL-1b	Unkn	GABA10_3	GABA10	16.4389	16.4389	0	NaN	NaN	NaN	0	60
E10	SYBR	TNF-a	Unkn	GABA10_1	GABA10	14.8483	14.8483	0	NaN	NaN	NaN	0	60
E11	SYBR	TNF-a	Unkn	GABA10_2	GABA10	15.0672	15.0672	0	NaN	NaN	NaN	0	60
E12	SYBR	TNF-a	Unkn	GABA10_3	GABA10	15.061	15.061	0	NaN	NaN	NaN	0	60
F01	SYBR	GAPDH	Unkn	ILG/GABA0.1_1	ILG/GABA0.1	13.5771	13.5771	0	NaN	NaN	NaN	0	60
F02	SYBR	GAPDH	Unkn	ILG/GABA0.1_2	ILG/GABA0.1	13.4121	13.4121	0	NaN	NaN	NaN	0	60
F03	SYBR	GAPDH	Unkn	ILG/GABA0.1_3	ILG/GABA0.1	13.074	13.074	0	NaN	NaN	NaN	0	60
F04	SYBR	IL-6	Unkn	ILG/GABA0.1_1	ILG/GABA0.1	22.3487	22.3487	0	NaN	NaN	NaN	0	60
F05	SYBR	IL-6	Unkn	ILG/GABA0.1_2	ILG/GABA0.1	22.2986	22.2986	0	NaN	NaN	NaN	0	60
F06	SYBR	IL-6	Unkn	ILG/GABA0.1_3	ILG/GABA0.1	22.2054	22.2054	0	NaN	NaN	NaN	0	60
F07	SYBR	IL-1b	Unkn	ILG/GABA0.1_1	ILG/GABA0.1	17.2447	17.2447	0	NaN	NaN	NaN	0	60
F08	SYBR	IL-1b	Unkn	ILG/GABA0.1_2	ILG/GABA0.1	17.2488	17.2488	0	NaN	NaN	NaN	0	60
F09	SYBR	IL-1b	Unkn	ILG/GABA0.1_3	ILG/GABA0.1	17.0386	17.0386	0	NaN	NaN	NaN	0	60
F10	SYBR	TNF-a	Unkn	ILG/GABA0.1_3	ILG/GABA0.1	15.256	15.256	0	NaN	NaN	NaN	0	60
F11	SYBR	TNF-a	Unkn	ILG/GABA0.1_2	ILG/GABA0.1	15.3817	15.3817	0	NaN	NaN	NaN	0	60
F12	SYBR	TNF-a	Unkn	ILG/GABA0.1_3	ILG/GABA0.1	15.0026	15.0026	0	NaN	NaN	NaN	0	60
G01	SYBR	GAPDH	Unkn	ILG/GABA1_1	ILG/GABA1	13.9383	13.9383	0	NaN	NaN	NaN	0	60
G02	SYBR	GAPDH	Unkn	ILG/GABA1_2	ILG/GABA1	13.1654	13.1654	0	NaN	NaN	NaN	0	60
G03	SYBR	GAPDH	Unkn	ILG/GABA1_3	ILG/GABA1	13.4096	13.4096	0	NaN	NaN	NaN	0	60
G04	SYBR	IL-6	Unkn	ILG/GABA1_1	ILG/GABA1	22.6663	22.6663	0	NaN	NaN	NaN	0	60
G05	SYBR	IL-6	Unkn	ILG/GABA1_2	ILG/GABA1	22.1536	22.1536	0	NaN	NaN	NaN	0	60
G06	SYBR	IL-6	Unkn	ILG/GABA1_3	ILG/GABA1	22.6077	22.6077	0	NaN	NaN	NaN	0	60
G07	SYBR	IL-1b	Unkn	ILG/GABA1_1	ILG/GABA1	17.6797	17.6797	0	NaN	NaN	NaN	0	60
G08	SYBR	IL-1b	Unkn	ILG/GABA1_2	ILG/GABA1	17.1516	17.1516	0	NaN	NaN	NaN	0	60
G09	SYBR	IL-1b	Unkn	ILG/GABA1_3	ILG/GABA1	17.6871	17.6871	0	NaN	NaN	NaN	0	60
G10	SYBR	TNF-a	Unkn	ILG/GABA1_1	ILG/GABA1	15.3947	15.3947	0	NaN	NaN	NaN	0	60
G11	SYBR	TNF-a	Unkn	ILG/GABA1_2	ILG/GABA1	14.9088	14.9088	0	NaN	NaN	NaN	0	60
G12	SYBR	TNF-a	Unkn	ILG/GABA1_3	ILG/GABA1	15.281	15.281	0	NaN	NaN	NaN	0	60
H01	SYBR	GAPDH	Unkn	ILG/GABA10_1	ILG/GABA10	14.0489	14.0489	0	NaN	NaN	NaN	0	60
H02	SYBR	GAPDH	Unkn	ILG/GABA10_2	ILG/GABA10	13.539	13.539	0	NaN	NaN	NaN	0	60
H03	SYBR	GAPDH	Unkn	ILG/GABA10_3	ILG/GABA10	12.1525	12.1525	0	NaN	NaN	NaN	0	60
H04	SYBR	IL-6	Unkn	ILG/GABA10_1	ILG/GABA10	22.8003	22.8003	0	NaN	NaN	NaN	0	60
H05	SYBR	IL-6	Unkn	ILG/GABA10_2	ILG/GABA10	22.7825	22.7825	0	NaN	NaN	NaN	0	60
H06	SYBR	IL-6	Unkn	ILG/GABA10_3	ILG/GABA10	22.1885	22.1885	0	NaN	NaN	NaN	0	60
H07	SYBR	IL-1b	Unkn	ILG/GABA10_1	ILG/GABA10	17.8357	17.8357	0	NaN	NaN	NaN	0	60
H08	SYBR	IL-1b	Unkn	ILG/GABA10_2	ILG/GABA10	18.2647	18.2647	0	NaN	NaN	NaN	0	60
H09	SYBR	IL-1b	Unkn	ILG/GABA10_3	ILG/GABA10	17.039	17.039	0	NaN	NaN	NaN	0	60
H10	SYBR	TNF-a	Unkn	ILG/GABA10_1	ILG/GABA10	15.4736	15.4736	0	NaN	NaN	NaN	0	60
H11	SYBR	TNF-a	Unkn	ILG/GABA10_2	ILG/GABA10	15.097	15.097	0	NaN	NaN	NaN	0	60
H12	SYBR	TNF-a	Unkn	ILG/GABA10_3	ILG/GABA10	15.0765	15.0765	0	NaN	NaN	NaN	0	60

### Sheet: Source data for FigS5a
Name	Class	rep	ng/mL
GL_rep_1	GL	rep_1	31760.2
GL_rep_2	GL	rep_2	31707.2
GL_rep_3	GL	rep_3	27358.5
ILG_rep_1	ILG	rep_1	104.107
ILG_rep_2	ILG	rep_2	103.002
ILG_rep_3	ILG	rep_3	82.6047
GABA_rep_1	GABA	rep_1	0.135456
GABA_rep_2	GABA	rep_2	0.153864

### Sheet: Source data for FigS5c
Replicate	Well	Fluor	Target	Content	Sample	Biological Set Name	Cq	Cq Mean	Cq Std. Dev	Starting Quantity (SQ)	Log Starting Quantity	SQ Mean	SQ Std. Dev	Set Point
1	A01	SYBR	GAPDH	Unkn	Control_1	Control	14.2086	14.2086	0	NaN	NaN	NaN	0	60
1	A02	SYBR	GAPDH	Unkn	LPS_1	LPS	14.0363	14.0363	0	NaN	NaN	NaN	0	60
1	A03	SYBR	GAPDH	Unkn	LPS+Mus_1	LPS+Mus	13.9756	13.9756	0	NaN	NaN	NaN	0	60
1	A05	SYBR	GAPDH	Unkn	LPS+Bac_1	LPS+Bac	13.7014	13.7014	0	NaN	NaN	NaN	0	60
1	A07	SYBR	GAPDH	Unkn	GABA+LPS_1	GABA+LPS	13.7958	13.7958	0	NaN	NaN	NaN	0	60
1	A08	SYBR	GAPDH	Unkn	GABA+antagonist+LPS_1	GABA+antagonist+LPS	14.1184	14.1184	0	NaN	NaN	NaN	0	60
1	A10	SYBR	GAPDH	Unkn	agonist+LPS_1	agonist+LPS	13.7702	13.7702	0	NaN	NaN	NaN	0	60
1	A11	SYBR	GAPDH	Unkn	LPS+Bcc+GABA_1	LPS+Bcc+GABA	14.0897	14.0897	0	NaN	NaN	NaN	0	60
1	A12	SYBR	GAPDH	Unkn	LPS+CGP+GABA_1	LPS+CGP+GABA	14.2642	14.2642	0	NaN	NaN	NaN	0	60
1	B01	SYBR	IL-6	Unkn	Control_1	Control	35.8287	35.8287	0	NaN	NaN	NaN	0	60
1	B02	SYBR	IL-6	Unkn	LPS_1	LPS	24.1851	24.1851	0	NaN	NaN	NaN	0	60
1	B03	SYBR	IL-6	Unkn	LPS+Mus_1	LPS+Mus	24.6622	24.6622	0	NaN	NaN	NaN	0	60
1	B05	SYBR	IL-6	Unkn	LPS+Bac_1	LPS+Bac	24.4886	24.4886	0	NaN	NaN	NaN	0	60
1	B07	SYBR	IL-6	Unkn	GABA+LPS_1	GABA+LPS	24.6824	24.6824	0	NaN	NaN	NaN	0	60
1	B08	SYBR	IL-6	Unkn	GABA+antagonist+LPS_1	GABA+antagonist+LPS	23.8996	23.8996	0	NaN	NaN	NaN	0	60
1	B10	SYBR	IL-6	Unkn	agonist+LPS_1	agonist+LPS	24.2687	24.2687	0	NaN	NaN	NaN	0	60
1	B11	SYBR	IL-6	Unkn	LPS+Bcc+GABA_1	LPS+Bcc+GABA	24.549	24.549	0	NaN	NaN	NaN	0	60
1	B12	SYBR	IL-6	Unkn	LPS+CGP+GABA_1	LPS+CGP+GABA	25.4273	25.4273	0	NaN	NaN	NaN	0	60
1	C01	SYBR	IL-1b	Unkn	Control_1	Control	30.9482	30.9482	0	NaN	NaN	NaN	0	60
1	C02	SYBR	IL-1b	Unkn	LPS_1	LPS	18.2093	18.2093	0	NaN	NaN	NaN	0	60
1	C03	SYBR	IL-1b	Unkn	LPS+Mus_1	LPS+Mus	17.4877	17.4877	0	NaN	NaN	NaN	0	60
1	C05	SYBR	IL-1b	Unkn	LPS+Bac_1	LPS+Bac	18.5471	18.5471	0	NaN	NaN	NaN	0	60
1	C07	SYBR	IL-1b	Unkn	GABA+LPS_1	GABA+LPS	18.7366	18.7366	0	NaN	NaN	NaN	0	60
1	C08	SYBR	IL-1b	Unkn	GABA+antagonist+LPS_1	GABA+antagonist+LPS	17.9773	17.9773	0	NaN	NaN	NaN	0	60
1	C10	SYBR	IL-1b	Unkn	agonist+LPS_1	agonist+LPS	18.0962	18.0962	0	NaN	NaN	NaN	0	60
1	C11	SYBR	IL-1b	Unkn	LPS+Bcc+GABA_1	LPS+Bcc+GABA	19.0397	19.0397	0	NaN	NaN	NaN	0	60
1	C12	SYBR	IL-1b	Unkn	LPS+CGP+GABA_1	LPS+CGP+GABA	19.0985	19.0985	0	NaN	NaN	NaN	0	60
1	D01	SYBR	TNF-a	Unkn	Control_1	Control	31.1836	31.1836	0	NaN	NaN	NaN	0	60
1	D02	SYBR	TNF-a	Unkn	LPS_1	LPS	18.1699	18.1699	0	NaN	NaN	NaN	0	60
1	D03	SYBR	TNF-a	Unkn	LPS+Mus_1	LPS+Mus	18.3554	18.3554	0	NaN	NaN	NaN	0	60
1	D05	SYBR	TNF-a	Unkn	LPS+Bac_1	LPS+Bac	18.5676	18.5676	0	NaN	NaN	NaN	0	60
1	D07	SYBR	TNF-a	Unkn	GABA+LPS_1	GABA+LPS	19.1812	19.1812	0	NaN	NaN	NaN	0	60
1	D08	SYBR	TNF-a	Unkn	GABA+antagonist+LPS_1	GABA+antagonist+LPS	18.2766	18.2766	0	NaN	NaN	NaN	0	60
1	D10	SYBR	TNF-a	Unkn	agonist+LPS_1	agonist+LPS	18.1421	18.1421	0	NaN	NaN	NaN	0	60
1	D11	SYBR	TNF-a	Unkn	LPS+Bcc+GABA_1	LPS+Bcc+GABA	19.1105	19.1105	0	NaN	NaN	NaN	0	60
1	D12	SYBR	TNF-a	Unkn	LPS+CGP+GABA_1	LPS+CGP+GABA	18.7034	18.7034	0	NaN	NaN	NaN	0	60
2	E01	SYBR	GAPDH	Unkn	Control_2	Control	14.1451	14.1451	0	NaN	NaN	NaN	0	60
2	E02	SYBR	GAPDH	Unkn	LPS_2	LPS	14.2078	14.2078	0	NaN	NaN	NaN	0	60
2	E03	SYBR	GAPDH	Unkn	LPS+Mus_2	LPS+Mus	14.2531	14.2531	0	NaN	NaN	NaN	0	60
2	E05	SYBR	GAPDH	Unkn	LPS+Bac_2	LPS+Bac	14.2501	14.2501	0	NaN	NaN	NaN	0	60
2	E07	SYBR	GAPDH	Unkn	GABA+LPS_2	GABA+LPS	14.1069	14.1069	0	NaN	NaN	NaN	0	60
2	E08	SYBR	GAPDH	Unkn	GABA+antagonist+LPS_2	GABA+antagonist+LPS	14.3176	14.3176	0	NaN	NaN	NaN	0	60
2	E10	SYBR	GAPDH	Unkn	agonist+LPS_2	agonist+LPS	13.7386	13.7386	0	NaN	NaN	NaN	0	60
2	E11	SYBR	GAPDH	Unkn	LPS+Bcc+GABA_2	LPS+Bcc+GABA	14.0941	14.0941	0	NaN	NaN	NaN	0	60
2	E12	SYBR	GAPDH	Unkn	LPS+CGP+GABA_2	LPS+CGP+GABA	14.3866	14.3866	0	NaN	NaN	NaN	0	60
2	F01	SYBR	IL-6	Unkn	Control_2	Control	34.6953	34.6953	0	NaN	NaN	NaN	0	60
2	F02	SYBR	IL-6	Unkn	LPS_2	LPS	24.058	24.058	0	NaN	NaN	NaN	0	60
2	F03	SYBR	IL-6	Unkn	LPS+Mus_2	LPS+Mus	24.4484	24.4484	0	NaN	NaN	NaN	0	60
2	F05	SYBR	IL-6	Unkn	LPS+Bac_2	LPS+Bac	24.2519	24.2519	0	NaN	NaN	NaN	0	60
2	F07	SYBR	IL-6	Unkn	GABA+LPS_2	GABA+LPS	24.5278	24.5278	0	NaN	NaN	NaN	0	60
2	F08	SYBR	IL-6	Unkn	GABA+antagonist+LPS_2	GABA+antagonist+LPS	24.0007	24.0007	0	NaN	NaN	NaN	0	60
2	F10	SYBR	IL-6	Unkn	agonist+LPS_2	agonist+LPS	24.265	24.265	0	NaN	NaN	NaN	0	60
2	F11	SYBR	IL-6	Unkn	LPS+Bcc+GABA_2	LPS+Bcc+GABA	24.3499	24.3499	0	NaN	NaN	NaN	0	60
2	F12	SYBR	IL-6	Unkn	LPS+CGP+GABA_2	LPS+CGP+GABA	25.2924	25.2924	0	NaN	NaN	NaN	0	60
2	G01	SYBR	IL-1b	Unkn	Control_2	Control	30.7502	30.7502	0	NaN	NaN	NaN	0	60
2	G02	SYBR	IL-1b	Unkn	LPS_2	LPS	18.2422	18.2422	0	NaN	NaN	NaN	0	60
2	G03	SYBR	IL-1b	Unkn	LPS+Mus_2	LPS+Mus	18.7005	18.7005	0	NaN	NaN	NaN	0	60
2	G05	SYBR	IL-1b	Unkn	LPS+Bac_2	LPS+Bac	18.6783	18.6783	0	NaN	NaN	NaN	0	60
2	G07	SYBR	IL-1b	Unkn	GABA+LPS_2	GABA+LPS	18.9848	18.9848	0	NaN	NaN	NaN	0	60
2	G08	SYBR	IL-1b	Unkn	GABA+antagonist+LPS_2	GABA+antagonist+LPS	17.9346	17.9346	0	NaN	NaN	NaN	0	60
2	G10	SYBR	IL-1b	Unkn	agonist+LPS_2	agonist+LPS	18.0956	18.0956	0	NaN	NaN	NaN	0	60
2	G11	SYBR	IL-1b	Unkn	LPS+Bcc+GABA_2	LPS+Bcc+GABA	18.7607	18.7607	0	NaN	NaN	NaN	0	60
2	G12	SYBR	IL-1b	Unkn	LPS+CGP+GABA_2	LPS+CGP+GABA	19.0795	19.0795	0	NaN	NaN	NaN	0	60
2	H01	SYBR	TNF-a	Unkn	Control_2	Control	20.5066	20.5066	0	NaN	NaN	NaN	0	60
2	H02	SYBR	TNF-a	Unkn	LPS_2	LPS	15.259	15.259	0	NaN	NaN	NaN	0	60
2	H03	SYBR	TNF-a	Unkn	LPS+Mus_2	LPS+Mus	15.6835	15.6835	0	NaN	NaN	NaN	0	60
2	H05	SYBR	TNF-a	Unkn	LPS+Bac_2	LPS+Bac	15.5889	15.5889	0	NaN	NaN	NaN	0	60
2	H07	SYBR	TNF-a	Unkn	GABA+LPS_2	GABA+LPS	15.5773	15.5773	0	NaN	NaN	NaN	0	60
2	H08	SYBR	TNF-a	Unkn	GABA+antagonist+LPS_2	GABA+antagonist+LPS	15.7644	15.7644	0	NaN	NaN	NaN	0	60
2	H10	SYBR	TNF-a	Unkn	agonist+LPS_2	agonist+LPS	16.3827	16.3827	0	NaN	NaN	NaN	0	60
2	H11	SYBR	TNF-a	Unkn	LPS+Bcc+GABA_2	LPS+Bcc+GABA	17.0007	17.0007	0	NaN	NaN	NaN	0	60
2	H12	SYBR	TNF-a	Unkn	LPS+CGP+GABA_2	LPS+CGP+GABA	18.3558	18.3558	0	NaN	NaN	NaN	0	60
3	A01	SYBR	GAPDH	Unkn	Control_3	Control	13.8572	13.8572	0	NaN	NaN	NaN	0	60
3	A02	SYBR	GAPDH	Unkn	LPS_3	LPS	13.5196	13.5196	0	NaN	NaN	NaN	0	60
3	A03	SYBR	GAPDH	Unkn	LPS+Mus_3	LPS+Mus	13.8468	13.8468	0	NaN	NaN	NaN	0	60
3	A05	SYBR	GAPDH	Unkn	LPS+Bac_3	LPS+Bac	13.5945	13.5945	0	NaN	NaN	NaN	0	60
3	A07	SYBR	GAPDH	Unkn	GABA+LPS_3	GABA+LPS	13.5956	13.5956	0	NaN	NaN	NaN	0	60
3	A08	SYBR	GAPDH	Unkn	GABA+antagonist+LPS_3	GABA+antagonist+LPS	13.9582	13.9582	0	NaN	NaN	NaN	0	60
3	A10	SYBR	GAPDH	Unkn	agonist+LPS_3	agonist+LPS	13.285	13.285	0	NaN	NaN	NaN	0	60
3	A11	SYBR	GAPDH	Unkn	LPS+Bcc+GABA_3	LPS+Bcc+GABA	12.0853	12.0853	0	NaN	NaN	NaN	0	60
3	A12	SYBR	GAPDH	Unkn	LPS+CGP+GABA_3	LPS+CGP+GABA	13.9265	13.9265	0	NaN	NaN	NaN	0	60
3	B01	SYBR	IL-6	Unkn	Control_3	Control	34.7616	34.7616	0	NaN	NaN	NaN	0	60
3	B02	SYBR	IL-6	Unkn	LPS_3	LPS	23.5497	23.5497	0	NaN	NaN	NaN	0	60
3	B03	SYBR	IL-6	Unkn	LPS+Mus_3	LPS+Mus	24.2573	24.2573	0	NaN	NaN	NaN	0	60
3	B05	SYBR	IL-6	Unkn	LPS+Bac_3	LPS+Bac	23.643	23.643	0	NaN	NaN	NaN	0	60
3	B07	SYBR	IL-6	Unkn	GABA+LPS_3	GABA+LPS	24.0603	24.0603	0	NaN	NaN	NaN	0	60
3	B08	SYBR	IL-6	Unkn	GABA+antagonist+LPS_3	GABA+antagonist+LPS	23.5214	23.5214	0	NaN	NaN	NaN	0	60
3	B10	SYBR	IL-6	Unkn	agonist+LPS_3	agonist+LPS	23.4727	23.4727	0	NaN	NaN	NaN	0	60
3	B11	SYBR	IL-6	Unkn	LPS+Bcc+GABA_3	LPS+Bcc+GABA	23.7746	23.7746	0	NaN	NaN	NaN	0	60
3	B12	SYBR	IL-6	Unkn	LPS+CGP+GABA_3	LPS+CGP+GABA	24.6091	24.6091	0	NaN	NaN	NaN	0	60
3	C01	SYBR	IL-1b	Unkn	Control_3	Control	29.6654	29.6654	0	NaN	NaN	NaN	0	60
3	C02	SYBR	IL-1b	Unkn	LPS_3	LPS	17.8687	17.8687	0	NaN	NaN	NaN	0	60
3	C03	SYBR	IL-1b	Unkn	LPS+Mus_3	LPS+Mus	18.1505	18.1505	0	NaN	NaN	NaN	0	60
3	C05	SYBR	IL-1b	Unkn	LPS+Bac_3	LPS+Bac	17.8491	17.8491	0	NaN	NaN	NaN	0	60
3	C07	SYBR	IL-1b	Unkn	GABA+LPS_3	GABA+LPS	18.3416	18.3416	0	NaN	NaN	NaN	0	60
3	C08	SYBR	IL-1b	Unkn	GABA+antagonist+LPS_3	GABA+antagonist+LPS	17.6449	17.6449	0	NaN	NaN	NaN	0	60
3	C10	SYBR	IL-1b	Unkn	agonist+LPS_3	agonist+LPS	17.2399	17.2399	0	NaN	NaN	NaN	0	60
3	C11	SYBR	IL-1b	Unkn	LPS+Bcc+GABA_3	LPS+Bcc+GABA	18.0193	18.0193	0	NaN	NaN	NaN	0	60
3	C12	SYBR	IL-1b	Unkn	LPS+CGP+GABA_3	LPS+CGP+GABA	18.1994	18.1994	0	NaN	NaN	NaN	0	60
3	D01	SYBR	TNF-a	Unkn	Control_3	Control	19.7515	19.7515	0	NaN	NaN	NaN	0	60
3	D02	SYBR	TNF-a	Unkn	LPS_3	LPS	12.5256	12.5256	0	NaN	NaN	NaN	0	60
3	D03	SYBR	TNF-a	Unkn	LPS+Mus_3	LPS+Mus	14.953	14.953	0	NaN	NaN	NaN	0	60
3	D05	SYBR	TNF-a	Unkn	LPS+Bac_3	LPS+Bac	14.7562	14.7562	0	NaN	NaN	NaN	0	60
3	D07	SYBR	TNF-a	Unkn	GABA+LPS_3	GABA+LPS	15.0059	15.0059	0	NaN	NaN	NaN	0	60
3	D08	SYBR	TNF-a	Unkn	GABA+antagonist+LPS_3	GABA+antagonist+LPS	15.0256	15.0256	0	NaN	NaN	NaN	0	60
3	D10	SYBR	TNF-a	Unkn	agonist+LPS_3	agonist+LPS	14.8068	14.8068	0	NaN	NaN	NaN	0	60
3	D11	SYBR	TNF-a	Unkn	LPS+Bcc+GABA_3	LPS+Bcc+GABA	14.4492	14.4492	0	NaN	NaN	NaN	0	60
3	D12	SYBR	TNF-a	Unkn	LPS+CGP+GABA_3	LPS+CGP+GABA	14.8605	14.8605	0	NaN	NaN	NaN	0	60
